# Cumulative effect of aging and SARS-CoV2 infection on poor prognosis in the elderly: Insights from transcriptomic analysis of lung and blood

**DOI:** 10.1101/2020.06.15.151761

**Authors:** Upasana Bhattacharyya, B K Thelma

## Abstract

**Introduction:** The ongoing pandemic caused by severe acute respiratory syndrome coronavirus 2 (SARS-CoV- 2) has affected millions of people worldwide and with notable heterogeneity in its clinical presentation. Probability of contracting this highly contagious infection is similar across age groups but disease severity and fatality among aged patients with or without comorbidities are higher. We hypothesized that SARS-CoV-2 infection may augment aging-related gene expression alterations resulting in severe outcomes in elderly patients.

**Methodology:** We performed a comparative analysis of publicly available transcriptome data from Broncho Alveolar Lavage Fluid (BALF)/lung/blood of healthy aging group with i) COVID-19 patients; and ii) data of host genes interacting with SARS-CoV-2 proteins.

**Results:** We observed i) a significant overlap of gene expression profiles of patients’ BALF and blood with lung and blood of the healthy group respectively; ii) a more pronounced overlap in blood compared to lung; and iii) a similar overlap between host genes interacting with SARS-CoV-2 and aging blood transcriptome.

**Conclusions:** Pathway enrichment analysis of overlapping gene sets suggests that infection alters expression of genes already dysregulated in the elderly, which together may lead to poor prognosis. eQTLs in these genes may also confer poor outcome in young patients worsening with age and co-morbidities. Furthermore, the pronounced overlap observed in blood may explain clinical symptoms including blood clots, strokes, heart attack, multi-organ failure etc. in severe cases. This model based on a limited patient dataset seems robust and holds promise for testing larger tissue specific datasets from patients with varied severity and across populations.
