## Supplementary Table 5 for "Cumulative effect of aging and SARS-CoV2 infection on poor prognosis in the elderly: Insights from transcriptomic analysis of lung and blood"

### Sheet: Sheet1
search_term	match_term	match_type	gene	drug	interaction_types	sources	pmids
MT-ND6	MT-ND6	Definite	MT-ND6	METFORMIN HYDROCHLORIDE	inhibitor	ChemblInteractions
IL7R	IL7R	Definite	IL7R	RUXOLITINIB		CGI	22897847|22955920
CCR9	CCR9	Definite	CCR9	HYDROXYUREA	agonist	GuideToPharmacologyInteractions
CCR9	CCR9	Definite	CCR9	HYDRALAZINE	antagonist	GuideToPharmacologyInteractions
MCL1	MCL1	Definite	MCL1	CARBOPLATIN		NCI	10081494
MCL1	MCL1	Definite	MCL1	DOCETAXEL		NCI	16969094
MCL1	MCL1	Definite	MCL1	SIROLIMUS		NCI	17010674
MCL1	MCL1	Definite	MCL1	ISOSORBIDE	inhibitor	TdgClinicalTrial|TTD
MCL1	MCL1	Definite	MCL1	VENETOCLAX	antagonist	GuideToPharmacologyInteractions
MCL1	MCL1	Definite	MCL1	ASPIRIN		NCI	12941295
EIF4E2	EIF4E2	Definite	EIF4E2	PACLITAXEL		PharmGKB
EIF4E2	EIF4E2	Definite	EIF4E2	CARBOPLATIN		PharmGKB
CAMLG	CAMLG	Definite	CAMLG	CYCLOSPORINE	binder	TdgClinicalTrial|DrugBank	20602248|20927389|20637127|17139284|20674565|17016423
HDAC2	HDAC2	Definite	HDAC2	PANOBINOSTAT	inhibitor	TALC|TdgClinicalTrial|GuideToPharmacologyInteractions
HDAC2	HDAC2	Definite	HDAC2	THEOPHYLLINE	activator	DrugBank	12070353|15337792
HDAC2	HDAC2	Definite	HDAC2	VORINOSTAT	inhibitor	TALC|TdgClinicalTrial|GuideToPharmacologyInteractions|ChemblInteractions|TEND|DrugBank	17694093
HDAC2	HDAC2	Definite	HDAC2	PANOBINOSTAT LACTATE	inhibitor	ChemblInteractions
HDAC2	HDAC2	Definite	HDAC2	VALPROIC ACID	inhibitor	TALC
HDAC2	HDAC2	Definite	HDAC2	AMINOPHYLLINE	activator	DrugBank	12070353
HDAC2	HDAC2	Definite	HDAC2	OXTRIPHYLLINE	activator	DrugBank	12070353|15337792
HDAC2	HDAC2	Definite	HDAC2	LOVASTATIN	other	DrugBank	18381445
HDAC2	HDAC2	Definite	HDAC2	SODIUM PHENYLBUTYRATE	inhibitor	TALC
HDAC2	HDAC2	Definite	HDAC2	OLAPARIB		CGI
HDAC2	HDAC2	Definite	HDAC2	ROMIDEPSIN	antagonist|inhibitor	TALC|TdgClinicalTrial|GuideToPharmacologyInteractions|ChemblInteractions|TEND|DrugBank	21587264
HDAC2	HDAC2	Definite	HDAC2	BELINOSTAT	inhibitor	TALC|TdgClinicalTrial|GuideToPharmacologyInteractions|ChemblInteractions
NDUFB9	NDUFB9	Definite	NDUFB9	METFORMIN HYDROCHLORIDE	inhibitor	ChemblInteractions
NDUFAF1	NDUFAF1	Definite	NDUFAF1	METFORMIN HYDROCHLORIDE	inhibitor	ChemblInteractions
FKBP1A	FKBP1A	Definite	FKBP1A	TEMSIROLIMUS	inhibitor	ChemblInteractions
FKBP1A	FKBP1A	Definite	FKBP1A	SIROLIMUS	inhibitor|other	TdgClinicalTrial|GuideToPharmacologyInteractions|ChemblInteractions|TEND|DrugBank	12742462|11752352
FKBP1A	FKBP1A	Definite	FKBP1A	TACROLIMUS	inhibitor	TdgClinicalTrial|GuideToPharmacologyInteractions|ChemblInteractions|TEND|DrugBank	17524933|16289353
FKBP1A	FKBP1A	Definite	FKBP1A	PIMECROLIMUS	inhibitor|potentiator	ChemblInteractions|TEND|DrugBank	12113647
FKBP1A	FKBP1A	Definite	FKBP1A	EVEROLIMUS	inhibitor	ClearityFoundationClinicalTrial|ChemblInteractions
RALA	RALA	Definite	RALA	VITAMIN E		NCI	16861802
IL17RA	IL17RA	Definite	IL17RA	BRODALUMAB	antagonist|antibody	GuideToPharmacologyInteractions|ChemblInteractions
ATP6V1A	ATP6V1A	Definite	ATP6V1A	TILUDRONIC ACID	inhibitor	DrugBank	8889850
PRKAA2	PRKAA2	Definite	PRKAA2	METFORMIN HYDROCHLORIDE		ClearityFoundationClinicalTrial
RARB	RARB	Definite	RARB	ISOTRETINOIN	agonist	ChemblInteractions
RARB	RARB	Definite	RARB	TAZAROTENE	agonist	TdgClinicalTrial|ChemblInteractions|TEND|DrugBank	18034539|12942109|9035701|15102095
RARB	RARB	Definite	RARB	TRETINOIN	agonist	ChemblInteractions|NCI	17001699
RARB	RARB	Definite	RARB	ADAPALENE	agonist	TdgClinicalTrial|ChemblInteractions|TEND|DrugBank	9557255|9204085|11752352|9990413
RARB	RARB	Definite	RARB	ACITRETIN	agonist	ChemblInteractions|DrugBank	11586072|7755585|19144697
RARB	RARB	Definite	RARB	ALITRETINOIN	agonist	ChemblInteractions|TEND|DrugBank	16128742|16531051|16316409|19678713|16297713|16253547
SYTL4	SYTL4	Definite	SYTL4	INSULIN HUMAN		DrugBank	17139284|17016423
ZEB1	ZEB1	Definite	ZEB1	DOXORUBICIN		CIViC	24013721
MUC16	MUC16	Definite	MUC16	DOCETAXEL		NCI	9288793|14756546
MUC16	MUC16	Definite	MUC16	TAMOXIFEN		NCI	10629663
MUC16	MUC16	Definite	MUC16	ETOPOSIDE		NCI	1988893
MUC16	MUC16	Definite	MUC16	TOPOTECAN		NCI	17227902
MUC16	MUC16	Definite	MUC16	CYCLOSPORINE		NCI	12169874
PTPRZ1	PTPRZ1	Definite	PTPRZ1	TRETINOIN		NCI	10809755
E2F2	E2F2	Definite	E2F2	RISPERIDONE		GuideToPharmacologyInteractions
F5	F5	Definite	F5	THROMBIN		TdgClinicalTrial
F5	F5	Definite	F5	TAMOXIFEN		PharmGKB|FDA
F5	F5	Definite	F5	ELTROMBOPAG		FDA
CTSD	CTSD	Definite	CTSD	STREPTOZOTOCIN		NCI	3282952
CTSD	CTSD	Definite	CTSD	INSULIN HUMAN		DrugBank	17139284|17016423
CTSD	CTSD	Definite	CTSD	NAFCILLIN	inhibitor	GuideToPharmacologyInteractions
CD163	CD163	Definite	CD163	FLUTICASONE PROPIONATE		NCI	9712057
CD163	CD163	Definite	CD163	TETRACHLORODECAOXIDE		DrugBank
ANG	ANG	Definite	ANG	PYROGLUTAMIC ACID		DrugBank	17139284|17016423
ANG	ANG	Definite	ANG	CITRIC ACID		DrugBank	17139284|17016423
ANXA2	ANXA2	Definite	ANXA2	TENECTEPLASE		DrugBank	10578524|12730231|15194650
HP	HP	Definite	HP	ESTRADIOL		NCI	2078644
HP	HP	Definite	HP	PYRIDOXINE		NCI	6935482
HP	HP	Definite	HP	STREPTOZOTOCIN		NCI	16713232
MT1E	MT1E	Definite	MT1E	ACETYLCYSTEINE		NCI	7592595
BIRC5	BIRC5	Definite	BIRC5	FLUTAMIDE		NCI	15735703
BIRC5	BIRC5	Definite	BIRC5	EPOETIN ALFA		NCI	17112829
BIRC5	BIRC5	Definite	BIRC5	SULINDAC		NCI	16707021|16950207
BIRC5	BIRC5	Definite	BIRC5	CYTARABINE		NCI	14713572
BIRC5	BIRC5	Definite	BIRC5	PROXYPHYLLINE		NCI	12895357
BIRC5	BIRC5	Definite	BIRC5	METHOTREXATE		NCI	15670151
BIRC5	BIRC5	Definite	BIRC5	INTERFERON BETA-1A		NCI	12117359
BIRC5	BIRC5	Definite	BIRC5	PRASTERONE		NCI	16461558
BIRC5	BIRC5	Definite	BIRC5	IRINOTECAN		NCI	15956246
BIRC5	BIRC5	Definite	BIRC5	TRETINOIN		NCI	11939262|14587026|16403261
BIRC5	BIRC5	Definite	BIRC5	FLUOROURACIL		NCI	15067352
BIRC5	BIRC5	Definite	BIRC5	IMATINIB		NCI	16254145
BIRC5	BIRC5	Definite	BIRC5	CALCITONIN		NCI	16222118
BIRC5	BIRC5	Definite	BIRC5	ERLOTINIB		NCI	17047074
BIRC5	BIRC5	Definite	BIRC5	EPIRUBICIN		NCI	16608080
BIRC5	BIRC5	Definite	BIRC5	DEXAMETHASONE		NCI	16787583
BIRC5	BIRC5	Definite	BIRC5	ARSENIC TRIOXIDE		NCI	15587394|16950207
BIRC5	BIRC5	Definite	BIRC5	DOCETAXEL		ClearityFoundationBiomarkers
BIRC5	BIRC5	Definite	BIRC5	CARBOPLATIN		NCI	15347474
BIRC5	BIRC5	Definite	BIRC5	ROMIDEPSIN		NCI	14767553
BIRC5	BIRC5	Definite	BIRC5	OMACETAXINE MEPESUCCINATE		NCI	15854289
BIRC5	BIRC5	Definite	BIRC5	VORINOSTAT		NCI	16951239
BIRC5	BIRC5	Definite	BIRC5	LAPATINIB		NCI	16452223
BIRC5	BIRC5	Definite	BIRC5	MYCOPHENOLIC ACID		NCI	15571295
BIRC5	BIRC5	Definite	BIRC5	INDOMETHACIN		NCI	17270149
BIRC5	BIRC5	Definite	BIRC5	DOXORUBICIN		NCI	16211302
BIRC5	BIRC5	Definite	BIRC5	PLICAMYCIN		NCI	17124180
BIRC5	BIRC5	Definite	BIRC5	TRASTUZUMAB		NCI|CIViC	16452223|23204226
BIRC5	BIRC5	Definite	BIRC5	DACTINOMYCIN		NCI	15883285
BIRC5	BIRC5	Definite	BIRC5	PACLITAXEL		ClearityFoundationBiomarkers|NCI	16211241|15347474
TUBG1	TUBG1	Definite	TUBG1	VINBLASTINE	adduct	DrugBank	9664292|1818332|18220533|15579115|14619954
SLC1A5	SLC1A5	Definite	SLC1A5	GLUTAMINE		NCI	11997238
NDUFS7	NDUFS7	Definite	NDUFS7	METFORMIN HYDROCHLORIDE	inhibitor	ChemblInteractions
RRM2	RRM2	Definite	RRM2	CLADRIBINE	inhibitor	DrugBank	17852710|16316309|19576186|9923554|19715446
RRM2	RRM2	Definite	RRM2	GALLIUM NITRATE	inhibitor	ChemblInteractions|DrugBank	12776257|1335254|15651176
RRM2	RRM2	Definite	RRM2	FLUDARABINE PHOSPHATE	inhibitor	ChemblInteractions
RRM2	RRM2	Definite	RRM2	GEMCITABINE	inhibitor	ClearityFoundationClinicalTrial|GuideToPharmacologyInteractions
RRM2	RRM2	Definite	RRM2	CLOFARABINE	inhibitor	GuideToPharmacologyInteractions|ChemblInteractions
RRM2	RRM2	Definite	RRM2	HYDROXYUREA	inhibitor	GuideToPharmacologyInteractions|ChemblInteractions
RRM2	RRM2	Definite	RRM2	GEMCITABINE HYDROCHLORIDE	inhibitor	ChemblInteractions
NAGA	NAGA	Definite	NAGA	GLYCERIN		DrugBank	10592235|17139284|17016423
CCR2	CCR2	Definite	CCR2	MORPHINE		NCI	16831471
CCR2	CCR2	Definite	CCR2	FULVESTRANT	antagonist	GuideToPharmacologyInteractions
CCR2	CCR2	Definite	CCR2	SIMVASTATIN		NCI	15781755
CCR2	CCR2	Definite	CCR2	PHENPROCOUMON	antagonist	GuideToPharmacologyInteractions
CXCL10	CXCL10	Definite	CXCL10	TESTOSTERONE		NCI	9681518
CXCL10	CXCL10	Definite	CXCL10	GONADOTROPIN, CHORIONIC		NCI	15590984
CXCL10	CXCL10	Definite	CXCL10	ZIDOVUDINE		NCI	11141242
CXCL10	CXCL10	Definite	CXCL10	RITONAVIR		NCI	11141242
CXCL10	CXCL10	Definite	CXCL10	ATORVASTATIN		NCI	10559511
CXCL10	CXCL10	Definite	CXCL10	ATROPINE		NCI	15315164
CXCL10	CXCL10	Definite	CXCL10	OXALIPLATIN		NCI	16101140
CXCL10	CXCL10	Definite	CXCL10	STAVUDINE		NCI	11141242
CXCL10	CXCL10	Definite	CXCL10	METHYLPREDNISOLONE		NCI	17220550
AREG	AREG	Definite	AREG	CETUXIMAB		CIViC	23374602
AREG	AREG	Definite	AREG	CRIZOTINIB		CIViC	21791641
AREG	AREG	Definite	AREG	PANITUMUMAB		CIViC	26867820
ANXA5	ANXA5	Definite	ANXA5	DAUNORUBICIN		NCI	11986942
VDAC1	VDAC1	Definite	VDAC1	ALUMINIUM GLYCINATE	inhibitor	DrugBank	1694685|2469483
SLC22A16	SLC22A16	Definite	SLC22A16	CYCLOPHOSPHAMIDE		PharmGKB
EZH2	EZH2	Definite	EZH2	DOXORUBICIN		CKB	25605023
EZH2	EZH2	Definite	EZH2	DABRAFENIB		CIViC	27135738
EZH2	EZH2	Definite	EZH2	VORINOSTAT		CKB	25605023
EZH2	EZH2	Definite	EZH2	SULFINPYRAZONE		CKB	28135237
NRG1	NRG1	Definite	NRG1	AFATINIB		CGI
NRG1	NRG1	Definite	NRG1	BEVACIZUMAB		NCI	16138928
NRG1	NRG1	Definite	NRG1	MYCOPHENOLIC ACID		NCI	10597237
NRG1	NRG1	Definite	NRG1	BUPIVACAINE		NCI	17294200
NRG1	NRG1	Definite	NRG1	CARBOPLATIN		CIViC	23390248
NRG1	NRG1	Definite	NRG1	DACTINOMYCIN		NCI	10383144
NRG1	NRG1	Definite	NRG1	DEXAMETHASONE		NCI	7599067
NRG1	NRG1	Definite	NRG1	TAMOXIFEN		NCI	18283314
NRG1	NRG1	Definite	NRG1	CETUXIMAB		CIViC	21900593
NRG1	NRG1	Definite	NRG1	VINCRISTINE		NCI	17999741
NRG1	NRG1	Definite	NRG1	COLCHICINE		NCI	7666195
NRG1	NRG1	Definite	NRG1	GEMCITABINE		CIViC	23390248
NRG1	NRG1	Definite	NRG1	PROGESTERONE		NCI	12529413
NRG1	NRG1	Definite	NRG1	PACLITAXEL		CIViC	23390248
NRG1	NRG1	Definite	NRG1	ISOPROTERENOL		NCI	14732742
NRG1	NRG1	Definite	NRG1	LAPATINIB		CGI|CIViC	25691057|21840482
NRG1	NRG1	Definite	NRG1	NICOTINE		NCI	18784291
NRG1	NRG1	Definite	NRG1	CYTARABINE		NCI	2676043
NRG1	NRG1	Definite	NRG1	ASPIRIN		NCI	10921413
CTSL	CTSL	Definite	CTSL	FELBINAC		DrugBank	10592235
COMT	COMT	Definite	COMT	RISPERIDONE		PharmGKB
COMT	COMT	Definite	COMT	ENTACAPONE	inhibitor	TdgClinicalTrial|GuideToPharmacologyInteractions|ChemblInteractions|TEND|DrugBank|TTD	12876237|10439935|11939936|10981253|11873938|12538800|11440283|9808337|10882160|11752352
COMT	COMT	Definite	COMT	LEVODOPA		PharmGKB
COMT	COMT	Definite	COMT	METHYLDOPA		PharmGKB
COMT	COMT	Definite	COMT	BUPROPION		PharmGKB
BCL2	BCL2	Definite	BCL2	EPIRUBICIN		NCI	14503796
BCL2	BCL2	Definite	BCL2	RIBAVIRIN		PharmGKB|NCI	15902734|16190549
BCL2	BCL2	Definite	BCL2	VALPROIC ACID		NCI	9098922
BCL2	BCL2	Definite	BCL2	ISOSORBIDE	inhibitor	TALC|TdgClinicalTrial|TTD
BCL2	BCL2	Definite	BCL2	STREPTOZOTOCIN		NCI	16741044
BCL2	BCL2	Definite	BCL2	ERIBULIN MESYLATE		DrugBank	15313917
BCL2	BCL2	Definite	BCL2	URSODIOL		NCI	9141420
BCL2	BCL2	Definite	BCL2	PENTOXIFYLLINE		NCI	11836847
BCL2	BCL2	Definite	BCL2	INTERFERON GAMA-1B		NCI	8572591
BCL2	BCL2	Definite	BCL2	FLOXURIDINE		NCI	8324744
BCL2	BCL2	Definite	BCL2	CARBOPLATIN		ClearityFoundationBiomarkers
BCL2	BCL2	Definite	BCL2	GONADOTROPIN, CHORIONIC		NCI	7588311
BCL2	BCL2	Definite	BCL2	VITAMIN E		NCI	15158075
BCL2	BCL2	Definite	BCL2	ISOTRETINOIN		NCI	10621853|10638174
BCL2	BCL2	Definite	BCL2	AMINOLEVULINIC ACID		NCI	9868803
BCL2	BCL2	Definite	BCL2	MITOXANTRONE		NCI	11751483
BCL2	BCL2	Definite	BCL2	VENETOCLAX	antagonist|inhibitor	MyCancerGenome|GuideToPharmacologyInteractions|ChemblInteractions|DrugBank	23410971|23291630
BCL2	BCL2	Definite	BCL2	HYDROQUINONE		NCI	10220568
BCL2	BCL2	Definite	BCL2	TAZAROTENE		NCI	16109552
BCL2	BCL2	Definite	BCL2	ERYTHROMYCIN		NCI	17007374
BCL2	BCL2	Definite	BCL2	BORTEZOMIB	inhibitor	TALC
BCL2	BCL2	Definite	BCL2	PACLITAXEL	inhibitor	TdgClinicalTrial|ClearityFoundationClinicalTrial|NCI|TEND|DrugBank	16741658|16895478|17230521|10620631|17119350|17062688
BCL2	BCL2	Definite	BCL2	OXALIPLATIN		ClearityFoundationBiomarkers|NCI	14977850
BCL2	BCL2	Definite	BCL2	RIZATRIPTAN		NCI	10432288
BCL2	BCL2	Definite	BCL2	TRETINOIN		NCI	9402847
BCL2	BCL2	Definite	BCL2	ETOPOSIDE		NCI	11350408|14977850
BCL2	BCL2	Definite	BCL2	PHENYLBUTANOIC ACID		NCI	10696460
BCL2	BCL2	Definite	BCL2	METHYLPREDNISOLONE		NCI	16141680|16684279
BCL2	BCL2	Definite	BCL2	DOXORUBICIN		NCI	16749867
BCL2	BCL2	Definite	BCL2	RALTITREXED		NCI	10785598
BCL2	BCL2	Definite	BCL2	DOCETAXEL		TdgClinicalTrial|DrugBank	17674353|15277270|15161985|15643508|15714982|15685445
BCL2	BCL2	Definite	BCL2	TENIPOSIDE		NCI	9842975
TPSAB1	TPSAB1	Definite	TPSAB1	THROMBIN		NCI	9020112
GDF15	GDF15	Definite	GDF15	ETOPOSIDE		NCI	10618379
GDF15	GDF15	Definite	GDF15	CALCITRIOL		NCI	15386353
GDF15	GDF15	Definite	GDF15	DICLOFENAC		NCI	15555568
SIGMAR1	SIGMAR1	Definite	SIGMAR1	TENECTEPLASE	antagonist	TTD
SIGMAR1	SIGMAR1	Definite	SIGMAR1	DEXTROMETHORPHAN	agonist	TdgClinicalTrial|GuideToPharmacologyInteractions|TEND|TTD
SIGMAR1	SIGMAR1	Definite	SIGMAR1	CITRIC ACID	binder	TTD
SIGMAR1	SIGMAR1	Definite	SIGMAR1	PRASTERONE	agonist	DrugBank	17447254
SIGMAR1	SIGMAR1	Definite	SIGMAR1	NALTREXONE HYDROCHLORIDE		DrugBank
SIGMAR1	SIGMAR1	Definite	SIGMAR1	PENTAZOCINE HYDROCHLORIDE	modulator	ChemblInteractions
SIGMAR1	SIGMAR1	Definite	SIGMAR1	DEXTROMETHORPHAN POLISTIREX	agonist	ChemblInteractions
SIGMAR1	SIGMAR1	Definite	SIGMAR1	NALTREXONE		TdgClinicalTrial
SIGMAR1	SIGMAR1	Definite	SIGMAR1	DEXTROMETHORPHAN HYDROBROMIDE MONOHYDRATE	agonist	ChemblInteractions
SIGMAR1	SIGMAR1	Definite	SIGMAR1	PENTAZOCINE LACTATE	modulator	ChemblInteractions
NDUFAF2	NDUFAF2	Definite	NDUFAF2	METFORMIN HYDROCHLORIDE	inhibitor	ChemblInteractions
BRD4	BRD4	Definite	BRD4	DOCETAXEL		NCI	16542442
BRD4	BRD4	Definite	BRD4	STAVUDINE	inhibitor	GuideToPharmacologyInteractions
BAG6	BAG6	Definite	BAG6	CARBAMAZEPINE		PharmGKB
HMOX1	HMOX1	Definite	HMOX1	ZINC CHLORIDE		NCI	9175711
HMOX1	HMOX1	Definite	HMOX1	ASPIRIN		NCI	12927812
HMOX1	HMOX1	Definite	HMOX1	SORAFENIB		CIViC	26309414
HMOX1	HMOX1	Definite	HMOX1	SUNITINIB		CIViC	26309414
SFTPD	SFTPD	Definite	SFTPD	DEXTROSE		DrugBank	17139284|17016423
VKORC1	VKORC1	Definite	VKORC1	COUMARIN		PharmGKB
VKORC1	VKORC1	Definite	VKORC1	WARFARIN	inhibitor	TdgClinicalTrial|GuideToPharmacologyInteractions|TEND|TTD|FDA
VKORC1	VKORC1	Definite	VKORC1	PHENPROCOUMON	inhibitor	PharmGKB|TdgClinicalTrial|GuideToPharmacologyInteractions|ChemblInteractions|TEND|DrugBank|TTD	16201835|17192772|3207986|2706010|11752352
VKORC1	VKORC1	Definite	VKORC1	PHENINDIONE	inhibitor	TdgClinicalTrial|GuideToPharmacologyInteractions|ChemblInteractions|TEND|DrugBank|TTD	11752352|17139284|9465843|17016423
VKORC1	VKORC1	Definite	VKORC1	ACENOCOUMAROL	inhibitor	TdgClinicalTrial|TEND|DrugBank|TTD	16611310|17596133|11752352|16815313|15790782|16869821|19515014
VKORC1	VKORC1	Definite	VKORC1	MENADIONE	cofactor	TdgClinicalTrial|TEND|DrugBank	17139284|16102054|17016423|16677080
VKORC1	VKORC1	Definite	VKORC1	DICUMAROL	inhibitor	TdgClinicalTrial|GuideToPharmacologyInteractions|ChemblInteractions|TEND|DrugBank|TTD	11752352|2424118|17139284|17016423
VKORC1	VKORC1	Definite	VKORC1	ALITRETINOIN	inhibitor	GuideToPharmacologyInteractions
VKORC1	VKORC1	Definite	VKORC1	WARFARIN POTASSIUM	inhibitor	ChemblInteractions
VKORC1	VKORC1	Definite	VKORC1	WARFARIN SODIUM	inhibitor	ChemblInteractions
POLA2	POLA2	Definite	POLA2	DACARBAZINE		TdgClinicalTrial|TEND|DrugBank	17139284|17016423|3098406
ITGB1	ITGB1	Definite	ITGB1	NATALIZUMAB	inhibitor|antibody	GuideToPharmacologyInteractions|ChemblInteractions
CHEK2	CHEK2	Definite	CHEK2	OLAPARIB		CGI	26510020|322|2015
PPIA	PPIA	Definite	PPIA	CYCLOSPORINE	modulator|inhibitor	GuideToPharmacologyInteractions|ChemblInteractions|NCI|DrugBank	17461417|16641261|12207006|20368803|17609268|20637127|16849427
CCL4	CCL4	Definite	CCL4	CYCLOSPORINE		NCI	15153516
CCL4	CCL4	Definite	CCL4	EPOETIN ALFA		NCI	17119331
CCL3	CCL3	Definite	CCL3	KETOROLAC TROMETHAMINE		DrugBank
CCL3	CCL3	Definite	CCL3	INFLIXIMAB		NCI	16219708
CXCL8	CXCL8	Definite	CXCL8	PENTOXIFYLLINE		NCI	12576442
CXCL8	CXCL8	Definite	CXCL8	CLARITHROMYCIN		NCI	12003967
CXCL8	CXCL8	Definite	CXCL8	HYDROQUINONE		NCI	17118622
CXCL8	CXCL8	Definite	CXCL8	MIDAZOLAM		NCI	9620522
CXCL8	CXCL8	Definite	CXCL8	LANSOPRAZOLE		NCI	17122965
CXCL8	CXCL8	Definite	CXCL8	FOSCARNET		NCI	10630964
CXCL8	CXCL8	Definite	CXCL8	PACLITAXEL		NCI	9271387
CXCL8	CXCL8	Definite	CXCL8	BEVACIZUMAB		PharmGKB
CXCL8	CXCL8	Definite	CXCL8	TALC		NCI	17000556
CXCL8	CXCL8	Definite	CXCL8	METHYLENE BLUE		NCI	12500513
CXCL8	CXCL8	Definite	CXCL8	ALPRAZOLAM		NCI	12218154
CXCL8	CXCL8	Definite	CXCL8	FENTANYL		NCI	9527747
CXCL8	CXCL8	Definite	CXCL8	ASPIRIN		NCI	12576442
CXCL8	CXCL8	Definite	CXCL8	METHIMAZOLE		NCI	11453524
CXCL8	CXCL8	Definite	CXCL8	DIPYRIDAMOLE		NCI	10660968
CXCL8	CXCL8	Definite	CXCL8	LEFLUNOMIDE		NCI	10902750
CXCL8	CXCL8	Definite	CXCL8	TRETINOIN		NCI	8900181
CXCL8	CXCL8	Definite	CXCL8	CETUXIMAB		NCI	10614716|15908664|10037173
CXCL8	CXCL8	Definite	CXCL8	OMEPRAZOLE		NCI	17122965
CXCL8	CXCL8	Definite	CXCL8	PAMIDRONIC ACID		NCI	12006522
CXCL8	CXCL8	Definite	CXCL8	MEDROXYPROGESTERONE ACETATE		NCI	15914533
CXCL8	CXCL8	Definite	CXCL8	TOCOPHEROL ACETATE		NCI	15150308
CXCL8	CXCL8	Definite	CXCL8	CEFTRIAXONE		NCI	8011012
CXCL8	CXCL8	Definite	CXCL8	CYCLOPHOSPHAMIDE		PharmGKB
CXCL8	CXCL8	Definite	CXCL8	ACETAMINOPHEN		NCI	15878691
CXCL8	CXCL8	Definite	CXCL8	NAPROXEN		NCI	11852880
CXCL8	CXCL8	Definite	CXCL8	DANAZOL		NCI	16161451
CXCL8	CXCL8	Definite	CXCL8	CIDOFOVIR		NCI	10630964
CXCL8	CXCL8	Definite	CXCL8	VERAPAMIL		NCI	2686646
CXCL8	CXCL8	Definite	CXCL8	ALUMINUM HYDROXIDE		NCI	10466876
TNF	TNF	Definite	TNF	PENTOXIFYLLINE	antibody	TTD
TNF	TNF	Definite	TNF	CHLOROQUINE		DrugBank	16670522|16418198|16870179|16761500|17456179
TNF	TNF	Definite	TNF	CEFOTAXIME		NCI	8354907|10989981
TNF	TNF	Definite	TNF	POMALIDOMIDE	inhibitor	DrugBank	22917017
TNF	TNF	Definite	TNF	RABEPRAZOLE		NCI	16815316
TNF	TNF	Definite	TNF	TIMOLOL MALEATE		NCI	12219997
TNF	TNF	Definite	TNF	INFLIXIMAB	antibody|inhibitor	PharmGKB|TdgClinicalTrial|ChemblInteractions|TEND|DrugBank|TTD	16456024|16052578|12110154|15481318|15691299|15674127|15804598|11752352|15691217|17642244|16622728
TNF	TNF	Definite	TNF	THALIDOMIDE	inhibitor	TdgClinicalTrial|TEND|DrugBank|TTD	8755512|12046682|12167383|12105857|12102294|11752352|12113124
TNF	TNF	Definite	TNF	PENICILLIN G SODIUM		NCI	1375873
TNF	TNF	Definite	TNF	PRAZOSIN HYDROCHLORIDE		NCI	11406472
TNF	TNF	Definite	TNF	SPIRONOLACTONE		NCI	16837769
TNF	TNF	Definite	TNF	RISPERIDONE		NCI	15567770|11545247
TNF	TNF	Definite	TNF	OMEPRAZOLE		NCI	16815316
TNF	TNF	Definite	TNF	LENALIDOMIDE	inhibitor	ClearityFoundationClinicalTrial|TTD
TNF	TNF	Definite	TNF	CERTOLIZUMAB PEGOL	inhibitor|antibody|neutralizer	TdgClinicalTrial|ChemblInteractions|TEND|DrugBank|TTD	23620660
TNF	TNF	Definite	TNF	DIDANOSINE		NCI	9430255
TNF	TNF	Definite	TNF	ADALIMUMAB	inhibitor|antibody	PharmGKB|TdgClinicalTrial|ChemblInteractions|TEND|DrugBank|TTD	12044041|15022409|14532145|15046527|11752352|15200343
TNF	TNF	Definite	TNF	INAMRINONE	inhibitor	DrugBank	11805217|1611705|10075051|11969359|10444479
TNF	TNF	Definite	TNF	HYDROXYCHLOROQUINE		NCI	9002011
TNF	TNF	Definite	TNF	NORDIHYDROGUAIARETIC ACID		NCI	15379894
TNF	TNF	Definite	TNF	CROMOLYN SODIUM		NCI	7554404
TNF	TNF	Definite	TNF	GLIMEPIRIDE		NCI	14686960
TNF	TNF	Definite	TNF	PYRIDOXINE		NCI	16277693
TNF	TNF	Definite	TNF	ETANERCEPT	inhibitor|antibody	PharmGKB|TdgClinicalTrial|ChemblInteractions|TEND|DrugBank|TTD	10375846|10405518|10206649|11752352|10338381|10357816
TNF	TNF	Definite	TNF	PROCARBAZINE		NCI	12230110
TNF	TNF	Definite	TNF	FOLIC ACID		NCI	14608078
TNF	TNF	Definite	TNF	ABACAVIR		PharmGKB
TNF	TNF	Definite	TNF	APREMILAST		DrugBank
TNF	TNF	Definite	TNF	PIRFENIDONE	inhibitor	TTD
TNF	TNF	Definite	TNF	CARBAMAZEPINE		PharmGKB|NCI	15565432
TNF	TNF	Definite	TNF	MAGNESIUM SULFATE		NCI	16384608
TNF	TNF	Definite	TNF	FLUOCINOLONE ACETONIDE		NCI	16454812
TNF	TNF	Definite	TNF	BUPIVACAINE		NCI	15781526
TNF	TNF	Definite	TNF	GOLIMUMAB	inhibitor|antibody	TdgClinicalTrial|ChemblInteractions|TEND|DrugBank|TTD	21079302
TNF	TNF	Definite	TNF	MEROPENEM		NCI	8354907
TNF	TNF	Definite	TNF	LACTULOSE HYDRATE		NCI	11226652
TNF	TNF	Definite	TNF	MIDAZOLAM		NCI	16406030
TNF	TNF	Definite	TNF	GENTAMICIN		NCI	14565862
TNF	TNF	Definite	TNF	MILTEFOSINE		NCI	7883777
TNF	TNF	Definite	TNF	CLENBUTEROL		DrugBank	17139543|11193379|15021963|10071758|16261833
TNF	TNF	Definite	TNF	GLUCOSAMINE		DrugBank	16445576|12244074|16469053|16431966|15930455
TNF	TNF	Definite	TNF	METHIMAZOLE		NCI	8491516
TNF	TNF	Definite	TNF	PROPYLTHIOURACIL		NCI	15119959
VEGFA	VEGFA	Definite	VEGFA	PEGAPTANIB SODIUM	antagonist	ChemblInteractions
VEGFA	VEGFA	Definite	VEGFA	LENALIDOMIDE		ClearityFoundationClinicalTrial
VEGFA	VEGFA	Definite	VEGFA	CILOSTAZOL		NCI	11524048
VEGFA	VEGFA	Definite	VEGFA	PENTOSAN POLYSULFATE SODIUM		NCI	17071199
VEGFA	VEGFA	Definite	VEGFA	RANIBIZUMAB	inhibitor	TdgClinicalTrial|ChemblInteractions|TEND|DrugBank	18046235|18054637|15973626|17046701|16935211|19668384|18035187|15671306|17049020|17031284
VEGFA	VEGFA	Definite	VEGFA	TROMETHAMINE		DrugBank	10592235|17139284|17016423
VEGFA	VEGFA	Definite	VEGFA	GLICLAZIDE		DrugBank	17602961|14746574|17046555|12126787
VEGFA	VEGFA	Definite	VEGFA	SORAFENIB TOSYLATE	inhibitor	MyCancerGenomeClinicalTrial
VEGFA	VEGFA	Definite	VEGFA	FENOFIBRATE		NCI	11356390
VEGFA	VEGFA	Definite	VEGFA	SORAFENIB		CGI
VEGFA	VEGFA	Definite	VEGFA	AFLIBERCEPT	binder|antibody|inhibitor	TALC|MyCancerGenome|TdgClinicalTrial|ChemblInteractions|DrugBank|TTD	22813448
VEGFA	VEGFA	Definite	VEGFA	VANDETANIB	inhibitor	DrugBank
VEGFA	VEGFA	Definite	VEGFA	DALTEPARIN SODIUM	inhibitor	DrugBank	17692905|21091776|16041398
VEGFA	VEGFA	Definite	VEGFA	PHENYTOIN		NCI	15458527
VEGFA	VEGFA	Definite	VEGFA	BEVACIZUMAB	antibody|inhibitor	TALC|MyCancerGenome|TdgClinicalTrial|ClearityFoundationClinicalTrial|ChemblInteractions|TEND|DrugBank|TTD	15705858|11752352
VEGFA	VEGFA	Definite	VEGFA	GENTAMICIN		NCI	14986132
VEGFA	VEGFA	Definite	VEGFA	PYROGLUTAMIC ACID		DrugBank	10592235|17139284|17016423
VEGFA	VEGFA	Definite	VEGFA	CARVEDILOL	other	DrugBank	15071347|15942707|15732037|11378004
IFNG	IFNG	Definite	IFNG	FUMARIC ACID	binder	TTD
IFNG	IFNG	Definite	IFNG	THEOPHYLLINE		NCI	11918854
IFNG	IFNG	Definite	IFNG	THROMBIN		NCI	9731747
IFNG	IFNG	Definite	IFNG	TRASTUZUMAB		NCI	15297404
IFNG	IFNG	Definite	IFNG	INTERFERON ALFA-2B		NCI	10540707|9192993
IFNG	IFNG	Definite	IFNG	PREDNISONE		NCI	10784002
IFNG	IFNG	Definite	IFNG	GLUCOSAMINE		DrugBank	16155294|16431966|16709188|17238806
IFNG	IFNG	Definite	IFNG	METHYLPREDNISOLONE		NCI	9396353
IFNG	IFNG	Definite	IFNG	MELPHALAN		NCI	9864423
IFNG	IFNG	Definite	IFNG	MELATONIN		NCI	7722866
IFNG	IFNG	Definite	IFNG	PEFLOXACIN		NCI	8673851
IFNG	IFNG	Definite	IFNG	GANCICLOVIR		NCI	2992368
IFNG	IFNG	Definite	IFNG	AMIKACIN		NCI	8913387
IFNG	IFNG	Definite	IFNG	AMITRIPTYLINE		NCI	10996474
IFNG	IFNG	Definite	IFNG	TRETINOIN		NCI	9792441
IFNG	IFNG	Definite	IFNG	CYCLOPHOSPHAMIDE		NCI	10823419
IFNG	IFNG	Definite	IFNG	URSODIOL		NCI	10784002
IFNG	IFNG	Definite	IFNG	APREMILAST		DrugBank
IFNG	IFNG	Definite	IFNG	OLSALAZINE		DrugBank	17034586|9797390
IFNG	IFNG	Definite	IFNG	BLEOMYCIN (CHEMBL3039590)		NCI	8556994
IFNG	IFNG	Definite	IFNG	IBUPROFEN		NCI	8931897
